# Strongly truncated *Dnaaf4* plays a conserved role in *Drosophila* ciliary dynein assembly as part of an R2TP-like co-chaperone complex with *Dnaaf6*

**DOI:** 10.1101/2022.05.12.491607

**Authors:** Jennifer Lennon, Petra zur Lage, Alex von Kriegsheim, Andrew P. Jarman

## Abstract

Axonemal dynein motors are large multi-subunit complexes that drive ciliary movement. Cytoplasmic assembly of these motor complexes involves several co-chaperones, some of which are related to the R2TP co-chaperone complex. Mutations of these genes in humans cause the motile ciliopathy, Primary Ciliary Dyskinesia (PCD), but their different roles are not completely known. Two such dynein (axonemal) assembly factors (DNAAFs) that are thought to function together in an R2TP-like complex are DNAAF4 (DYX1C1) and DNAAF6 (PIH1D3). Here we investigate the *Drosophila* homologues, *CG14921*/*Dnaaf4* and *CG5048*/*Dnaaf6*. Surprisingly, *Drosophila* Dnaaf4 is truncated such that it completely lacks a TPR domain, which in human DNAAF4 is likely required to recruit HSP90. Despite this, we provide evidence that *Drosophila* Dnaaf4 and Dnaaf6 proteins can associate in an R2TP-like complex that has a conserved role in dynein assembly. Both are specifically expressed and required during the development of the two *Drosophila* cell types with motile cilia: mechanosensory chordotonal neurons and sperm. Flies that lack either gene are viable but with impaired chordotonal neuron function and lack motile sperm. We provide molecular evidence that *Dnaaf4* and *Dnaaf6* are required for assembly of outer dynein arms (ODAs) and a subset of inner dynein arms (IDAs).
