## supplementary Table S1 for "Strongly truncated *Dnaaf4* plays a conserved role in *Drosophila* ciliary dynein assembly as part of an R2TP-like co-chaperone complex with *Dnaaf6*"

### Sheet: Sheet1
Supplementary Table S1. Oligonucleotide sequences
in situ hybridisation primers
CG14921-L	TGGCCTGAGATGTTCCAGAA
CG14921-R	GTAATACGACTCACTATAGGGCCATATGCCTTCTCCATAGCGG
CG5048-L	TGGCAAGATCAGCAGGAGAA
CG5048-R	GTAATACGACTCACTATAGGGCCATAGTCTAGTTCGCGCTGC
mVenus fusion construct primers
CG14921-L	GGGGACAAGTTTGTACAAAAAAGCAGGCTGCAACCAGAGGACGCTGAATATGGATAC
CG14921-R	GGGGACCACTTTGTACAAGAAAGCTGGGTCTTCATCGACGCTCTCCATCGGCGACTG
CG5048-L	GGGGACAAGTTTGTACAAAAAAGCAGGCTCGGTGCCGTCCTTCGTCCTTT
CG5048-R	GGGGACCACTTTGTACAAGAAAGCTGGGTCAAAATTAACATAGTCTAGTT
CRISPR construct cloning
CG14921 5' sense	CTTCGTCTGCGACTGACAATAGGA
CG14921 5' antisense	AAACTCCTATTGTCAGTCGCAGAC
CG14921-L 3' sense	CTTCGTATTCATCGACGCTCTCCAT
CG14921-R 3' antisense	AAACATGGAGAGCGTCGATGAATAC
CG5048 5' sense	CTTCGTTTATGGACGGACTATCAC
CG5048 5' antisense	AAACGTGATAGTCCGTCCATAAAC
CG5048 3' sense	CTTCGTATGTCTTTTAATATTATA
CG5048 3' antisense	AAACTATAATATTAAAAGACATAC
Homology arms for CRISPR constructs
Left arm
CG14921-L	GGGGAATTCTCTGCGTACGAAATGTGCTG
CG14921-R	GGGGGTACCGGAAGGAACTTATGTTTTTGAGCTGGC
Right arm
CG14921-L	GGGAGATCTGAGAGCGTCGATGAATAAGCGTT
CG14921-R	GAACTCGAGGATCGCAGGGCACTATGTTG
Left arm
CG5048-L	CTGGAATTCCGAGCCCAAGGTGAAAGTTC
CG5048-R	GCAGGTACCCACTGGATCTCACACTTTTTC
Right arm
CG5048-L	GGGAGATCTATATGGCCATTTACTTTGTG
CG5048-R	GATCTCGAGAGGGTGTGGTTGATCATCGT
S2 Cell expression constructs
Drosophila
CG14921-L	GGGGACAAGTTTGTACAAAAAAGCAGGCTTCACCATGGTACAGATTTCGC
CG14921-R	GGGGACCACTTTGTACAAGAAAGCTGGGTATTCATCGACGCTCTCCATC
CG5048-L	GGGGACAAGTTTGTACAAAAAAGCAGGCTTCATGTCGATCTTTGACCATC
CG5048-R	GGGGACCACTTTGTACAAGAAAGCTGGGTAAAATTAACATAGTCTAGTTC
Reptin-L	GGGGACAAGTTTGTACAAAAAAGCAGGCTTCACCATGGCCGAGACCGAGAAAATC
Reptin-R	GGGGACCACTTTGTACAAGAAAGCTGGGTGTGCTCCATGGGCTGGGCATCTCCT
Pontin-L	GGGGACAAGTTTGTACAAAAAAGCAGGCTTCACCATGAAGATCGAGGAAGTCAAG
Pontin-R	GGGGACCACTTTGTACAAGAAAGCTGGGTCAACATAAACTTATTGTTCTTTTCG
Hsp90-L	GGGGACAAGTTTGTACAAAAAAGCAGGCTTCACCATGCCAGAAGAAGCAGAG
Hsp90-R	GGGGACCACTTTGTACAAGAAAGCTGGGTATCGACCTCCTCCATGTGGGA
Mouse
DYX1C1-L	GGGGACAAGTTTGTACAAAAAAGCAGGCTTCACCATGCCAGTGCGAGTGAGCGAGTT
DYX1C1-R	GGGGACCACTTTGTACAAGAAAGCTGGGTAGTCACGAGACTTCAGTGCCG
PIH1D3-L	GGGGACAAGTTTGTACAAAAAAGCAGGCTTCACCATGGAATCAGAAAATGCT
PIH1D3-R	GGGGACCACTTTGTACAAGAAAGCTGGGTAGGAAATATTAAAATCCAAATCCC
DYX1C1-L DTPR	GGGGACCACTTTGTACAAGAAAGCTGGGTAGAACTCAGGAAGGTCAGTGCTCAT
